# Zeb2 DNA-binding sites in neuroprogenitor cells reveal autoregulation and affirm neurodevelopmental defects, including in Mowat-Wilson Syndrome

**DOI:** 10.1101/2021.07.06.451350

**Authors:** Judith C. Birkhoff, Anne L. Korporaal, Rutger W.W. Brouwer, Karol Nowosad, Claudia Milazzo, Lidia Mouratidou, Mirjam C.G.N. van den Hout, Wilfred F.J. van IJcken, Danny Huylebroeck, Andrea Conidi

## Abstract

Perturbation and mechanistic studies have shown that the DNA-binding transcription factor Zeb2 controls cell fate decision and differentiation and/or maturation in multiple cell lineages in embryos and after birth. In cultured embryonic stem cells (ESCs) *Zeb2*’s strong upregulation is necessary for the exit from primed pluripotency and for entering general and neural differentiation. We edited mouse ESCs to produce epitope-tagged Zeb2 from one of its two endogenous alleles. Using ChIP-sequencing, we mapped 2,432 DNA-binding sites of Zeb2 in ESC-derived neuroprogenitor cells (NPCs). A new, major site maps promoter-proximal to *Zeb2* itself, and its homozygous removal demonstrates that *Zeb2* autoregulation is necessary to elicit proper Zeb2-dependent effects in NPC differentiation. We then cross-referenced all Zeb2 DNA-binding sites with transcriptome data from Zeb2 perturbations in ESCs, ventral forebrain in mouse embryos, and adult neurogenesis from the mouse forebrain V-SVZ. While the characteristics of these neurodevelopmental systems differ, we still find interesting overlaps. This contributes to explaining neurodevelopmental disorders caused by *ZEB2* deficiency, including Mowat-Wilson Syndrome.
