## Supplementary material for "Zeb2 DNA-binding sites in neuroprogenitor cells reveal autoregulation and affirm neurodevelopmental defects, including in Mowat-Wilson Syndrome": Birkhoff_et al_2021_Supplementary File 3.xlsx

### Sheet: Birkhoff_et al_2021_Supplementa
symbol	class
Foxo1	KD_only
Tgfbr2	KD_only
Tcf7l2	KD_only
Smad2	KD_only
Bmp7	KD_only
Sox1	KD_only
Nanog	KD_only
Tcf4	KD_only
Id2	KD_only
Smad1	KD_only
Pou3f1	KD_only
Gata3	KD_only
Klf7	KD_only
Klf2	KD_only
Pax6	KD_Gsh2
Smad3	KD_Gsh2
Spock1	Gsh2_only
Cacng5	Gsh2_only
Ntng2	Gsh2_only
Rbfox3	Gsh2_only
Foxp1	Gsh2_only
Bcl11b	Gsh2_only
Lmo1	Gsh2_only
Pcdh9	Gsh2_only
Col6a3	Gsh2_only
Tspan9	Gsh2_only
Gpr153	Gsh2_only
Pdgfa	Gsh2_only
Syt13	Gsh2_only
Cdkn1a	Gsh2_only
Dnajc6	Gsh2_only
Sall1	Gsh2_only
Efhd2	Gsh2_only
Gas7	Gsh2_only
Gng7	Gsh2_only
Tmem151a	Gsh2_only
Sln	Gsh2_only
Wdr62	Gsh2_only
Caln1	Gsh2_only
Arc	Gsh2_only
Ankrd34b	Gsh2_only
Pianp	Gsh2_only
Pde7b	Gsh2_only
Pipox	Gsh2_only
Sox13	Gsh2_only
Isl1	Gsh2_only
Lims2	Gsh2_only
Gpr6	Gsh2_only
2010300C02Rik	Gsh2_only
Aldh1a3	Gsh2_only
Grm2	Gsh2_only
Crhr2	Gsh2_only
Htra3	Gsh2_only
Acacb	Gsh2_only
Zeb2	KD_Nkx
Cxcr4	KD_Gsh2_Nkx
Chodl	Nkx_Gsh2
Prmt8	Nkx_Gsh2
Cbln4	Nkx_Gsh2
Dpf3	Nkx_Gsh2
Kcnh1	Nkx_Gsh2
Fstl4	Nkx_Gsh2
Pde2a	Nkx_Gsh2
Adra1a	Nkx_Gsh2
Mical2	Nkx_Gsh2
Kcnj6	Nkx_Gsh2
Cbr3	Nkx_Gsh2
Slc35f3	Nkx_Gsh2
Sema3f	Nkx_Gsh2
Maf	Nkx
Mpped1	Nkx
Epha5	Nkx
Sp9	Nkx
Mest	Nkx
Scube1	Nkx
Tubb6	Nkx
Hmx2	Nkx
Rara	Nkx
Cited2	Nkx
Irs4	Nkx
Rbms3	Nkx
Itm2c	Nkx
Nalcn	Nkx
Ror2	Nkx
Sdk2	Nkx
Zfhx3	Nkx
Adamtsl2	Nkx
Man2a1	Nkx
Thsd4	Nkx
Lhx5	Nkx
Efna5	Nkx
Pou4f1	Nkx
Chrnd	Nkx
Cntn5	Nkx
Slc14a2	Nkx
Tspo2	Nkx
Npas1	Nkx
Ankfn1	Nkx
Casq1	Nkx
Galnt6	Nkx
Itgb3	Nkx
Rassf10	Nkx
Syt17	Nkx
Pi16	Nkx
Drd4	Nkx
Cdc42ep5	Nkx
Onecut1	Nkx
Klf14	Nkx
